# Spatiotemporal Profiling Unveiling the Cellular Organization Patterns and Local Protumoral Immune Microenvironment Remodeling in Early Lung Adenocarcinoma Progression

**DOI:** 10.1101/2023.10.29.564580

**Authors:** Haojie Chen, Yizhou Peng, Yana Li, Qiang Zheng, Yue Zhao, Pengcheng Liu, Zhigang Wu, Yang Wo, Hui Hong, Yihua Sun, Zhen Shao

## Abstract

Spatial cellular organization patterns (COPs) in tumor microenvironment influence the tumor progression and therapeutic response, however, little is known about the cellular composition and functional potential of these multicellular structures during lung adenocarcinoma progression. Here, we integrate spatial transcriptomics with single cell RNA sequencing to characterize the local tumor and immunological landscape of samples from 8 patients with early-stage lung adenocarcinoma at different pathological stages. We identified ten COPs that show distinct associations with local immune states and clinical outcomes, including survival and therapy response. The local infiltration levels of regulatory and dysfunctional immune cells are increased with pathological progression. Cell-to-cell interactions between malignant cells and tumor microenvironment (TME) cells were involved in protumor immune state remodeling. Finally, we detected a group of malignant cells that were specifically located at the tumor boundary, representing a more aggressive state, were involved in the invasion of invasive adenocarcinoma (IAC). Altogether, these results can improve our understanding of the local microenvironment characteristics that underlie LUAD progression and may facilitate the identification of drug targets to prevent invasive progression and biomarkers for diagnosis.
