## Supplementary Tables for "Spatiotemporal Profiling Unveiling the Cellular Organization Patterns and Local Protumoral Immune Microenvironment Remodeling in Early Lung Adenocarcinoma Progression"

### Sheet: S.Table1
Supplementary Table 1 Clinical information of patients in this study
Patient ID	Age at diagnosis (years)	Gender	Smoking history	Pathological subtype	Tumor tissues	Normal lung tissues	Oncogenic mutation
P01	71	Female	Never	MIA	STs,scRNA-seq,WES	WES	EGFR L858R
P02	63	Female	Never	MIA	STs,scRNA-seq,WES	scRNA-seq,WES	EGFR exon19del
P03	64	Male	Never	IAC	STs,scRNA-seq,WES	WES	EGFR exon19del
P04	59	Female	Never	IAC	STs,scRNA-seq,WES	scRNA-seq,WES	EGFR L858R
P11	72	Male	Former	MIA	STs,scRNA-seq,WES	WES	EGFR G719A
P12	65	Female	Never	IAC	STs,scRNA-seq,WES	scRNA-seq,WES	EGFR L858R
P13	60	Female	Never	MIA	STs,scRNA-seq,WES	WES	EGFR L858R
P14	60	Male	Never	IAC	STs,scRNA-seq,WES	WES	EGFR L858R

### Sheet: S.Table2
Supplementary Table 2 Marker genes used to define major cell types and related references
Cell type	Marker gene	Average log fold change	Adjusted p-value	References
Myeloid cells	S100A8	4.50757	0	PMID: 18055478
Myeloid cells	S100A9	4.06817	0	PMID: 23320892
Myeloid cells	CD68	2.79779	0	PMID: 27869795
T/NK cells	KLRD1	2.72663	0	PMID: 29898768
T/NK cells	GZMA	2.87138	0	PMID: 21960590
T/NK cells	PRF1	2.62194	0	PMID: 21960590
T/NK cells	CD3D	2.6832	0	-
T/NK cells	CD3E	2.51921	0	-
T/NK cells	CD3G	2.50557	0	-
Mast cells	KIT	3.77386	0	PMID: 24745671
Mast cells	TPSB2	6.77363	0	PMID: 22235124
Mast cells	TPSAB1	5.72691	0	PMID: 22235124
Fibroblasts	DCN	6.70071	0	PMID: 26547587
Fibroblasts	COL1A2	4.9929	0	PMID: 32769974
Fibroblasts	COL3A1	4.93778	0	PMID: 32769974
Fibroblasts	COL1A1	4.39408	0	PMID: 32769974
Epithelial cells	EPCAM	2.41211	0	PMID: 21319194
Epithelial cells	SFTPB	5.5193	0	PMID: 23620014
Epithelial cells	SFTPA2	5.01234	0	PMID: 23620014
Epithelial cells	SFTPA1	4.92562	0	PMID: 23620014
Endothelial cells	VWF	3.98096	0	PMID: 12009786
Endothelial cells	PECAM1	3.13866	0	PMID: 12009786
Endothelial cells	CD34	2.36901	0	PMID: 12009786
Cliated epithelial cells	CAPS	4.99479	0	PMID: 35597096
Cliated epithelial cells	TPPP3	3.9266	0	PMID: 35597096
Cliated epithelial cells	FOXJ1	2.34145	0	PMID: 35597096
B lineage cells	IGLC1	6.49335	0	PMID: 35090788
B lineage cells	IGHA1	6.18896	0	PMID: 35090788
B lineage cells	IGHG1	5.42144	0	PMID: 35090788
B lineage cells	IGHM	4.90495	0	PMID: 35090788
B lineage cells	CD79A	3.25548	0	PMID: 35090788
B lineage cells	MZB1	2.84763	0	PMID: 35090788
B lineage cells	MS4A1	2.76325	0	PMID: 35090788
B lineage cells	IGHD	2.5032	0	PMID: 35090788

### Sheet: S.Table3
Supplementary Table 3 Marker genes used to define normal epithelial cells and related references
Cell type	Marker gene	Average log fold change	Adjusted p-value	References
AT1	AGER	5.04184	1.67329e-224	PMC8487926
AT2	SFTPC	4.2998	2.55867e-186	PMC8487926
Club cells	PIGR	1.09771	3.07738e-29	PMC8426481

### Sheet: S.Table4
Supplementary Table 4 Marker genes used to define immune cells and related references
Cell type	Marker gene	References
T cells	CD3D
T cells	CD3E
T cells	CD3G
CD4+ T cells	CD4
CD8+ T cells	CD8A
CD8+ T cells	CD8B
Tregs	CTLA4
Tregs	TIGIT
Tregs	FOXP3
CXCL13+ CD4+ T cells	CXCL13
CXCL13+ CD4+ T cells	CD200
naive CD4+ T cells	LEF1	PMID: 31624246
naive CD4+ T cells	CCR7	PMID: 31624246
naive CD4+ T cells	SELL	PMID: 31624246
central memory CD4+ T cells	CD28
central memory CD4+ T cells	KLF2	PMID: 29125549
effector memory CD4+ T cells	BATF	PMID: 31665634
CD8+ effector T cells	INFG
CD8+ effector T cells	INFG
CD8+ effector T cells	INFG
GZMK+ CD8+ effector T cells	GZMK	PMID: 33514641
HSPA1B+ CD8+ effector T cells	HSPA1B	PMID: 33514641
GIMAP7+ CD8+ effector T cells	GIMAP7	PMID: 33514641
XCL+ CD8+ T cells	XCL1	PMID: 33514641
XCL+ CD8+ T cells	ZNF683	PMID: 33514641
XCL+ CD8+ T cells	ITGA1	PMID: 33514641
KLRB1+ CD8+ T cells	SLC4A10	PMID: 33514641
KLRB1+ CD8+ T cells	KLRB1	PMID: 33514641
exhausted CD8+ T cells	LAYN	PMID: 33514641
exhausted CD8+ T cells	HAVCR2	PMID: 33514641
exhausted CD8+ T cells	ENTPD1	PMID: 33514641
exhausted CD8+ T cells	TOX	PMID: 33514641
exhausted CD8+ T cells	PDCD1	PMID: 33514641
exhausted CD8+ T cells	LAG3	PMID: 33514641
classical type 2 dendritic cells	CLEC10A	PMID: 33545035
classical type 2 dendritic cells	HLA-DQA1	PMID: 33545035
classical type 2 dendritic cells	FCER1A	PMID: 33545035
mature dendritic cells	CCR7	PMID: 33545035
mature dendritic cells	CCL22	PMID: 33545035
mature dendritic cells	FSCN1	PMID: 33545035
mature dendritic cells	CCL19	PMID: 33545035
mature dendritic cells	LAMP3	PMID: 33545035
plasmacytoid dendritic cells	LILRA4	PMID: 33545035
plasmacytoid dendritic cells	IL3RA	PMID: 33545035
plasmacytoid dendritic cells	GZMB	PMID: 33545035
classcal type 1 dendritic cell	CLEC9A
Langerhans cells	S100B
NK cells	KLRC1	PMID: 30951143
NK cells	KLRD1	PMID: 30951143
NK cells	KLRB1	PMID: 30951143
NK cells	KLRF1	PMID: 30951143
NK cells	KLRG1	PMID: 30951143
GZMK+ NK cells	GZMK
NKT	CD3G
NKT	CD3D
FCGR3A+ AREG+ NK cells	AREG
FCGR3A+ AREG+ NK cells	FCGR3A
LTB+ NK cells	LTB
GIMAP7+ NK cells	GIMAP7
CD14+ monocytes	VCAN	PMID: 34135508
CD14+ monocytes	S100A9	PMID: 34135508
CD14+ monocytes	CD14
non-classical monocytes	FCGR3A	PMID: 34135508
alveolar macrophages	PPARG	PMID: 34135508
alveolar macrophages	MARCO	PMID: 34135508
alveolar macrophages	MRC1	PMID: 34135508
monocyte-derived macrophages	SPP1	PMID: 34135508
monocyte-derived macrophages	APOE	PMID: 34135508
monocyte-derived macrophages	CD14	PMID: 34135508
monocyte-derived macrophages	GPNMB	PMID: 34135508
monocyte-derived macrophages	SPP1	PMID: 34135508
plasma cells	IGHA1
plasma cells	IGHG1
plasma cells	MZB1
B cells	CD79A
B cells	MS4A1
B cells	BANK1
B cells	CD24
B cells	CD79B
B cells	IGHD
B cells	IGHM
neutrophil	PTGS2	PMID: 30951143
neutrophil	IL1R2	PMID: 30951143
lung basophil mast cells	MS4A2	PMID: 33208946
lung basophil mast cells	KIT	PMID: 33208946

### Sheet: S.Table5
Supplementary Table 5 Immune cell related signature gene sets in this study
Signature gene sets	Inhibitor immune check point genes	Cytotoxic genes in CD8+ T cells	Cytotoxic genes in NK cells	Inflammatory genes
References	PMID: 33972311	PMID: 33972311	PMID: 33972311	MsigDB(HALLMARK_INFLAMMATORY_RESPONSE)
Genes	CTLA4	NKG7	GZMM	CXCL10
	TIGIT	GZMA	GZMA	CCL2
	BTLA	GZMB	GZMB	CCL5
	PDCD1	GZMH	GZMH	FPR1
	VSIR	GZMK	GZMK	CCL20
		GZMM	PRF1	IL1A
		PRF1	NKG7	CXCL8
		GNLY		CCL7
		KLRD1		CCL22
		KLRG1		CXCL11
				CCR7
				EDN1
				CD40
				CXCL9
				IL6
				IL1B
				TLR2
				IL1R1
				CD69
				ICAM1
				CCRL2
				AQP9
				EREG
				C3AR1
				GNA15
				CMKLR1
				PTGER4
				LIF
				IL15
				NAMPT
				OPRK1
				ITGB8
				PTAFR
				ADM
				PLAUR
				NFKB1
				INHBA
				OSM
				TNFSF10
				TNFSF15
				IFNGR2
				ADGRE1
				IL12B
				CSF1
				CXCL6
				TNFRSF9
				LYN
				ACVR2A
				LDLR
				BDKRB1
				HRH1
				F3
				BST2
				PTGIR
				CD55
				CALCRL
				CSF3
				GPR132
				IL4R
				NLRP3
				IL15RA
				ADORA2B
				GCH1
				OLR1
				PTGER2
				CSF3R
				MYC
				RELA
				TNFAIP6
				IL7R
				IL18
				GABBR1
				CD82
				TNFSF9
				NMUR1
				IL2RB
				TLR1
				LPAR1
				IRAK2
				RIPK2
				MMP14
				P2RX7
				SLC11A2
				SELL
				P2RY2
				ABCA1
				FFAR2
				PROK2
				GNAI3
				TACR1
				SLC7A1
				CDKN1A
				CYBB
				TIMP1
				HBEGF
				SCARF1
				EBI3
				NFKBIA
				SRI
				SLC7A2
				CCL17
				TLR3
				APLNR
				OSMR
				IL10RA
				PSEN1
				GPR183
				ATP2B1
				TNFRSF1B
				BEST1
				GPC3
				SCN1B
				ACVR1B
				HPN
				SEMA4D
				KLF6
				CD48
				CXCR6
				SLC1A2
				GP1BA
				TAPBP
				RGS16
				SLAMF1
				LCK
				HIF1A
				AHR
				NMI
				RHOG
				TPBG
				NPFFR2
				IFNAR1
				ICOSLG
				RASGRP1
				IFITM1
				KCNJ2
				LY6E
				IL18R1
				IL10
				KCNA3
				HAS2
				DCBLD2
				LAMP3
				VIP
				CD70
				RGS1
				SLC31A1
				ADRM1
				KCNMB2
				SERPINE1
				MXD1
				AXL
				MEFV
				PVR
				CCL24
				PDE4B
				LCP2
				PDPN
				IRF7
				MET
				ATP2A2
				SLC31A2
				FZD5
				ITGA5
				SGMS2
				MARCO
				CD14
				EIF2AK2
				ROS1
				ATP2C1
				NDP
				BTG2
				MSR1
				PTPRE
				RNF144B
				PCDH7
				SPHK1
				IL18RAP
				RTP4
				RAF1
				CHST2
				ITGB3
				KIF1B
				SELE
				NOD2
				C5AR1
				EMP3
				CLEC5A
				TACR3
				SLC4A4
				MEP1A
				SELENOS
				LTA
				PIK3R5
				STAB1
				IRF1
				ICAM4
				P2RX4
				ABI1
				CX3CL1
				SLC28A2

### Sheet: S.Table6
Supplementary Table 6 TLSs/LAs signature defined by performing leave-one-out cross validation on TLSs/LAs+ STs samples
Gene	P01	P02	P03	P04	P13	Average AUC
LTB	0.833228	0.814715	0.912159	0.915114	0.892072	0.873457
TRBC2	0.757301	0.777136	0.895826	0.884868	0.864914	0.836009
CXCR4	0.788759	0.758827	0.988074	0.862856	0.780115	0.835726
CORO1A	0.761965	0.672605	0.921659	0.871372	0.869693	0.819459
RPS27A	0.803716	0.764566	0.869584	0.82946	0.783705	0.810206
TRAC	0.697968	0.769082	0.843186	0.872945	0.803849	0.797406
CCL19	0.691446	0.784715	0.801257	0.90317	0.796907	0.795499
TRBC1	0.674276	0.739704	0.805673	0.832844	0.784278	0.767355
MS4A1	0.7347	0.678462	0.861403	0.720726	0.744634	0.747985
CD79A	0.724667	0.688024	0.865415	0.753053	0.697698	0.745772
ZFP36L2	0.654996	0.701264	0.84834	0.754886	0.757733	0.743444
CCR7	0.674277	0.698361	0.789345	0.791498	0.686074	0.727911
BIRC3	0.656716	0.715151	0.814637	0.720377	0.689264	0.719229

### Sheet: S.Table7
Supplementary Table 7 Differentially expressed genes between IAC and normal lung tissues infiltrated Monocyte-derived macrophages
IAC-MDMs up-regulated genes	N-MDMs up-regulated genes
APOC1	TSC22D3
APOE	HLA-DRB5
GPNMB	P2RY14
FTL	GFRA2
CTSD	SCGB1A1
LGALS1	XIST
TREM2	PLXDC1
SFTPB	H3F3B
PSAP	AC020916.1
PRDX1	DDX5
CAPG	PDK4
FABP5	TPT1
SPP1	HSP90AA1
NUPR1	IGSF21
CSTB	HSP90AB1
CTSB	ZBTB16
CTSL	HSPA1A
LIPA	MAMDC2
PLA2G7	DUSP6
NPL	MT-ATP6
SCGB3A2	HNRNPA2B1
SERF2	IGHA1
GCHFR	MS4A7
ATP6V1F	TRA2B
GM2A	HSPA1B
OAZ1	UBC
NOP10	HLA-DQA1
SDC4	FILIP1L
ATOX1	DNAJB1
ASAH1	HLA-E
IFI6	FOS
LIMS1	CTTNBP2
PLTP	TAGLN2
BRI3	WASF2
CALM3	MT-ND1
AP2S1	EIF1
SMPDL3A	STK17B
MIF	IER5
JPT1	LTC4S
TMSB10	FGL2
UQCR11	MCL1
LPL	ITM2B
BASP1	DDX3X
UQCR10	DNAJA1
ACE	PID1
ABCA1	EIF5
CD63	BATF3
CYP27A1	MT-CYB
IFI30	SELENOP
CD109	ANXA1
BCL2A1	KLF6
FABP3	MALAT1
DHRS3	MT-CO3
LGALS9	VSIR
OTOA	BRD2
CXXC5	SCN9A
ADA2	KLF9
RASGRP3	HLA-DPB1
RPS4Y1	JUN
S100A11	DUSP1
COX6C	DDIT4
TIMP2	AHNAK
OLR1	CSF1R
CD59	MAFB
LGALS3	CCNL1
CD68	ITM2C
IL4I1	STAB1
SLC16A10	MS4A6A
POLR2L	RSRP1
ABCG1	SON
GNS	FKBP5
G0S2	CSGALNACT1
SCPEP1	PTMA
CTSA	HLA-DRB1
SMIM25	BTG2
MCRIP2	INTS6
C9orf16	FCGR2A
PLA2G15	USP53
MPP1	SRGAP1
TMSB4X	CD74
LY6E	KLF2
ATP5MC3	CLEC10A
RAB32	HLA-DPA1
IDH1	HCLS1
HTRA1	ZFP36L2
ITGA6	EMB
GAPDH	CXCL12
NAPSA	IER2
FAM20C	AKAP13
SDS	UBB
ISG15	P2RY13
ATP5F1E	AHR
KCNMA1	RPS26
CD48	LTBP2
OST4	CIRBP
TIMM8B	SRSF3
KMO	RPS20
GNG10	IFITM2
MGLL	SMAP2
CTSZ	MT-ND3
TNS3	SLC40A1
BCAP31	EGR1
GUK1	SRSF5
CD81	ATF4
OPN3	CEBPD
S100A9	FUS
GSTO1	GPR155
SCARB1	RPS4X
NPC2	GAS6
IL1RN	FAM133B
GRN	CLEC4E
LYZ	NR4A1
SLC38A6	EIF4A2
B3GNT2	F13A1
CD82	WSB1
CD9	CD302
ACP5	SARAF
LITAF	RPL34
ACP2	WLS
EFHD2	HLA-DQB1
CYB5A	HLA-DRA
DDX3Y	THUMPD3-AS1
TGM2	RPL36A
ITGAX	NCF1
H2AFY	RHOB
SLC25A19	CALHM6
ATP5MPL	MT-ND2
NFIL3	FOLR2
CCL20	CDKN1A
ATP6V1B2	RPL5
NCEH1	RPS3A
PLEK	ATF3
A2M	EBI3
ATF5	JUND
UGP2	CD83
IGSF6	SF1
LINC02345	LMNA
PKM	RNASE1
CD52	CDKN1C
MGST3	PELI1
SERINC2	AKAP9
CD72	PPP1R15A
DMXL2	SRSF7
CCDC107	HSPH1
SOAT1	LILRB5
BLOC1S2	JMJD1C
MYL6	CCL4
TMEM251	RBM39
COX5B	ADGRG6
ERRFI1	PELI2
NR1H3	ADRB2
LAPTM5	PPP1R10
NTAN1	RPS6
RAB10	SNHG5
ADCY3	MT-ND5
GLMP	EGR2
CAMK1	CCL4L2
SLC15A3	AMD1
MAPK13	C3AR1
CEBPA	MAT2A
ANXA2	LDLR
PRDX3	PTPRE
CA2	LILRB2
APOC2	EGR3
DNASE2	RNF149
ACTN1	CIITA
SEC61G	KCTD12
AC020656.1	PTPRC
NDUFB2	ITPRIPL2
CSTA	CRIP1
ACTB	RNASE6
SDF2L1	OGFRL1
MDH1	TRIB1
LRPAP1	HRH2
CCRL2	ETS2
ATP5MF	SRRM2
NDUFB3	NOP53
ANOS1	JUNB
COTL1	ANKRD12
MOB1A	EPC1
LY96	TXNIP
GPX4	HNRNPDL
BLOC1S1	SERTAD1
GLDN	PNISR
ATP6V0C	NFE2L3
FNIP2	MYADM
RALA	MAN1A1
ATP6V0D1	OLFML2B
MYO1E	PCF11
SCD	IGLC2
ERO1A	VSIG4
LAMTOR2	SH3BP5
MYDGF	FRMD4B
MIR155HG	SGK1
OSTC	C1orf162
ELOB	ARHGAP6
CFL1	CREB5
CCL18	RIPOR2
TXNDC17	SMARCA2
SMS	DDIT3
SMIM3	PDLIM1
NME2	NEAT1
ENO1	AC007952.4
RMDN3	OTULINL
EML4	SEMA4A
LHFPL2	SLC38A2
SRP14	ARGLU1
COX14	TBXAS1
ATP6V1A	GADD45B
IGKC	SRSF2
LILRB4	DAAM1
CLIP4	CD163
NDUFS5	ZFAS1
COX8A	MPHOSPH8
FN1	JDP2
LGALS3BP	ME1
AQP9	HSPA8
FCER1G	PALD1
FOSL2	GOLGB1
LY86	ROCK1
GNB4	CBX6
TSPAN14	SLC1A5
MSR1	OTUD1
GTF3C6	ZFP36
LDHA	CCL3
TTYH3	ELMO1
LTA4H	RBMX
RAB42	VMP1
LAMTOR5	RPS6KA5
CHCHD1	RSRC2
OAS2	CD14
ZSCAN16-AS1	SLCO3A1
TRAPPC1	BAZ2B
SNRNP25	IGLC1
PPDPF	SFPQ
HK2	UBXN1
NME1	HMGB1
P4HB	ZFP36L1
HEXB	MEF2A
MITF	CCL3L1
PLD3	IL13RA1
PPT1	TSPAN33
RHEB	CD163L1
UQCRFS1	NEU1
SELENOH	JCHAIN
GALM	RNF166
IFI27	N4BP2L2
DNPH1	SIRT1
FBP1	MEF2C
NDUFA4	FOSB
TFRC	CST3
FCGR1A	YME1L1
ANXA4	DEK
SSR4
MUC1
HSD3B7
RAB7B
PAPSS1
HSP90B1
CYSTM1
SPN
PHTF2
DENND2D
NSF
SAMSN1
UQCRQ
UBL5
TYROBP
COX7C
B2M
SQOR
POMP
HIF1A
TFPT
OSCAR
GPR65
VAT1
FNDC3B
RAB5IF
MANF
CALR
TYMP
ATP6V0D2
VKORC1
CADM1
MARCKS
COPS9
PMP22
RBX1
ATP6V1H
MX1
COX4I1
GAPLINC
SEMA3C
COX7B
ATP6V1C1
NDUFA1
C15orf48
COA6
MRPS6
GLUL
HM13
MMP14
BHLHE41
RAB20
ABI3
MICOS13
SEC61B
ADAM10
VAMP8
SDCBP
ALDH1A1
ATP5PF
SPARC
UBE2J1
COLEC12
RASSF3
CYFIP1
ECHS1
C4orf48
HAMP
COX7A2
HINT1
ARID5B
MLEC
SCP2
THAP2
SCARB2
CH25H
LAMTOR4
LSP1
HES4
PIM3
ATP6AP2
PLXNC1
UPP1
NFKB1
MFSD12
FAAP20
PPIB
ATP6V1G1
CHCHD10
ANAPC11
ARPC1B
TDP2
UCP2
PTPRO
C4orf3
COMT
ISOC2
CCL23
MMP19
CALU
HNMT
ADAMDEC1
ARPC2
SLC16A3
CHCHD6
WFDC2
TFDP2
KLHDC8B
PSME2
ARPC5
ITGB1
SH3BGRL3
ALCAM
ACSL1
CSF1
AKR1A1
SIGLEC1
ARPC4
RBP1
BOLA3
MGAT4A
TSC22D1
ITGB1BP1
RAP2B
NEDD8
RBP4
DCXR
FUOM
NDUFB1
ACER3
GPI
PDIA4
PKIB
ATP5MG
LPXN
NAA38
IL6
ADAM8
STAT1
IFI44L
AC026369.3
TOMM5
CD84
TGFBR1
MRPL51
FIS1
PDXK
PFN1
DNAAF1
ACTR3
RAPGEF2
TCHH
ICAM1
GRINA
PHLDA1
RAB1A
NDUFS6
RER1
RAN
IGLC3
NDUFA3
ARL4C
TPI1
COX6B1
FUCA1
GPR183
GNA13
NENF
TM4SF19
PPP1R14B
ATP5MC1
NAGK
GLRX
C3
STMP1
PSMB6
NAF1
LAP3
CDCA7L
HS3ST2
NDUFC2
ENPP2
RDH10
C2
PLXDC2
SNRPE
PGK1
CHCHD2
APLP2
SLC25A5
PLEKHB2
YBX1
PGAM1
NR4A3
MICOS10
PPA1
ANXA5
IFIT3
ATP1B3
UQCRH
APRT
MAFF
UGCG
ATP5ME
HLA-B
TIMP3
ATP5MD
PLIN2
ATP6V1D
TGIF1
LGMN
NINJ1
BRK1
SDHD
BHLHE40
KLHL6
IL10
COA5
NDUFB7
KRT7
ANXA11
CCR7
SOD2
UBE2L3
RAB13
SRM
SEM1
C18orf32
PRDX5
LUCAT1
MMP9
TMIGD3
PSMA5
CD36
S100A13
PPP1CA
OSM
TPM4
RANBP2
SDC2
ID3
GDF15
ARL5A
KIAA0930
PSMA2
UBE2I
CTSC
SLC2A3
TNFAIP6
H2AFV

### Sheet: S.Table8
Supplementary Table 8 Signature genes of phenotypic cluster 4 (PC4)
Gene name
ITGB8
CREB5
NEURL1B
FSTL1
CMTM3
RAB32
MAP2
LAMC2
STMN1
TUBA1A
LTBP1
DBN1
CAMK2N1
MARCKSL1
PALLD
KRT80
DPYSL3
EEF1A2
PERP
NEXN
EDN1
OCIAD2
RAC1
VAT1
CXCL16
TNFRSF12A
PGM2L1
PRSS23
KRT7
HOMER3
PDLIM3
MEAF6
TUBB6
KRT19
CLDN1
IL32
VIM
PALM2-AKAP2
SOX4
TUBB3
SPON2
APP
DCLK1
MAP7D1
SPATS2L
DSG2
ABLIM1
MAP1B
MDK
PPP1R14C
FSCN1
PFKP
PLAU
CACNG4
KDR
GNB1
PDP1
TSPAN5
CTHRC1
HES4
FSTL3
SCRN1
NCEH1
VEZF1
RND3
SERINC2
TUBB
OPTN
SLC3A2
PXDC1
CLIC4
YWHAH
PLPP2
SPINT1
IDS
TAX1BP3
MEX3D
DSC2
TRIM47
PXDN
BCL2L1
MYO5B
METRNL
PKN1
CTXN1
TM4SF1
CDKN2A
BCL10
ITGA2
SMS
PDGFA
GADD45A
WFS1
LASP1
ZFAND2A
PTTG1IP
PDLIM4
DUSP10
PFDN1
FHL2
OPN3
ANXA3
PHLDA3
WASF2
CDKN2B
MYL12A
BMP2
CDKN1A
MTHFD1L
SYTL2
BACE2
TNIP1
TES
MYH9
SEPTIN11
SUN1
JUP
S100A2
CXADR
LURAP1L
MYL12B
NCOA7
KRT17
H3F3B
ABRACL
RHOC
CDKN1C
TSHZ2
CLIC1
MEX3C
TACSTD2
ST14
C12orf75
KLF11
MX2
GNG12
RALA
LITAF
RRAD
FAM89B
ZBTB20
HMGA1
SOX9
ELK3
TNFRSF21
PPP1R14B
IL23A
LRRC58
CARHSP1
CEBPG
SQSTM1
RIPK2
TBCB
COL9A2
ISG20
SERPINE1
ERO1A
CLDN4
ARF6
JPT2
ZYX
TIMP2
UPP1
TSPAN15
MACC1
ITGB1
ITPKA
AHR
MFGE8
PLSCR1
DYNLRB1
SERINC1
IFNAR1
TNFSF9
TMSB10
MYADM
UBALD2
ANXA1
TGIF1
TSPAN6
METTL9
LAMB3
HBEGF
MYO6
UGCG
EIF6
PDLIM1
ISG15
RHOB
MGAT4B
RTN4
MUC20
HSPB1
CCT6A
ANXA2
NECTIN4
WDR13
CDCP1
HEBP2
COL17A1
PIM1
SRI
NUTF2
PAWR
TMEM265
ACTN1
PMEPA1
SNX9
CCDC6
LGALS9
CAST
NDUFB9
KHDRBS1
CYTOR
MXRA8
DUSP8
MARS
PTGES3
OAS3
LYN
PSMD4
FAM3C
DCTN2
MARCKS
DYRK2
GDF15
ABHD2
QSOX1
NFE2L1
OSGIN2
COL1A1
KIF5B
ATF3
CLDN7
MBNL2
H1FX
PMAIP1
PLAUR
IFNGR2
PSMB9
LBH
YWHAZ
DDIT3
DUSP5
S100A6
UBE2H
MRPS24
KRT10
LLPH
JOSD1
PLCXD2
APOL6
CEACAM6
EIF1
IRF9
OCLN
SEPTIN9
CRIP2
USP11
LRATD2
WDR1
CD24
RAB11FIP1
TNNC2
LSR
UBE2I
TSR3
PSMB1
WLS
CKLF
CLDN3
RASSF3
WDR45
KLK10
CCNI
UBE2B
CEACAM5
IFIT3
THBS1
EPCAM
S100A11
PLEC
CTSA
GNS
MISP
PPP1CB
PLP2
KLF2
PTP4A2
CAPN2
TUBA1C
NUDC
C18orf32
ACTG1
ERBB3
PEA15
GSN
ATF4
GULP1
BTG3
IER5
CRABP2
EIF5
CHCHD2
PPP1R15A
LMNA
DSP
IRS2
TAP1
ZFAS1
PCSK1N
CTSZ
CCDC59
TRIB3
IFI16
LFNG
CKB
JPT1
RAB27B
MORF4L1
CFL1
EMP3
CTSS
SUMO2
KRT8
ORMDL2
FILIP1L
DYNLT1
SLC16A7
PSMA2
PSENEN
ATP5F1B
RPS27L
INHBB
PPIA
PRNP
RAP1B
ADRM1
TMEM106B
PSMB8
PHLDA2
BIRC3
ATP6V0C
ADGRG1
DYNLL1
CBX1
GARS
GJA1
ZMAT3
B2M
CLIC6
AKR1A1
CST6
PA2G4
CDH1
GOLM1
CPE
PIM3
IFIT2
TRAM1
XPOT
DDIT4
STOM
MRPL33
PSMA6
CCL2
ZNF292
DUSP23
UXT
ZFP36L2
MDM2
MX1
TMC5
CD9
TMBIM1
UBC
LGALS3
CLIC5
IFI27
ICAM1
MRPS6
FABP3
MYL6
NDUFS5
EZR
SRD5A3
S100A16
TPM1
WARS
KLF6
ACTB
SH3BGRL3
PKIB
RPL22L1
IFIT1
EREG
FTH1
TLE5
NDUFB10
HSPA8
SPOCK2
VSTM2L
CD151
HLA-C
HES1
ZFP36L1
IER3
CPD
ELOB
TINAGL1
CRIP1
RAD21
C15orf48
EDN2
ENO1
CNPY2
TMBIM4
UBB
HLA-B
ELF3
DNAJB1
SFN
KLK7
MMP7
PABPC1
TNFSF10
DUSP1
GPNMB
CSRP2
TPPP3
NUPR1
ALCAM
CD63
TFPI2
AREG
ID3
KRT18
MUC21
HSPA1A
HLA-A
S100A4
THSD7A
RCAN1
CCL20
CCN2
HSPA6
IGFBP3

### Sheet: S.Table9
Supplementary Table 9 Predicted sensitive drugs of PC4
Drug	t statistic	p-value
Epothilone B	-19.9119	1.6e-88
BI 2536	-17.8367	1.83e-71
FTI 277	-16.9378	1.18e-64
Bortezomib	-16.1455	6.1e-59
Dasatinib	-14.9257	1.12e-50
Bicalutamide	-14.4613	1.06e-47
GNF 2	-14.3869	3.13e-47
AUY922	-14.0361	4.68e-45
JNJ 26854165	-13.6421	1.12e-42
Gemcitabine	-13.5477	4.09e-42

### Sheet: S.Table10
Supplementary Table 10 Accession numbers for public datasets used in this study
Data set	Accession number	Links
Yuan, et al.	EGAD00001007066	https://ega-archive.org/datasets/EGAD00001007066
Prat, et al.	GSE93157	https://www.ncbi.nlm.nih.gov/geo/query/acc.cgi?acc=GSE93157
Jung, et al.	GSE135222	https://www.ncbi.nlm.nih.gov/geo/query/acc.cgi?acc=GSE135222
Cho, et al.	GSE126044	https://www.ncbi.nlm.nih.gov/geo/query/acc.cgi?acc=GSE126044
Hwang, et al.	GSE136961	https://www.ncbi.nlm.nih.gov/geo/query/acc.cgi?acc=GSE136961
Zhu, et al.	GSE189357	https://www.ncbi.nlm.nih.gov/geo/query/acc.cgi?acc=GSE189357
TCGA-LUAD	TCGA-biolinks	https://bioconductor.org/packages/release/bioc/html/TCGAbiolinks.html
FUSCC-LUAD	EGAS00001004006	https://ega-archive.org/studies/EGAS00001004006
